# Adaptation to life on land at 21% O_2_ via transition from ferredoxin- to NADH-dependent redox balance

**DOI:** 10.1101/680934

**Authors:** SB Gould, SG Garg, M Handrich, S Nelson-Sathi, N Gruenheit, AGM Tielens, WF Martin

## Abstract

Pyruvate:ferredoxin oxidoreductase (PFO) and iron only hydrogenase ([Fe]-HYD) are common enzymes among eukaryotic microbes that inhabit anaerobic niches. Their function is to maintain redox balance by donating electrons from food oxidation via ferredoxin (Fd) to protons, generating H_2_ as a waste product. Operating in series, they constitute a soluble electron transport chain of one-electron transfers between FeS clusters. They fulfill the same function — redox balance — served by two electron-transfers in the NADH- and O_2_-dependent respiratory chains of mitochondria. Although they possess O_2_-sensitive FeS clusters, PFO, Fd and [Fe]-HYD are also present among numerous algae that produce O_2_. The evolutionary persistence of these enzymes among eukaryotic aerobes is traditionally explained as enabling facultative anaerobic growth. Here we show that algae express enzymes of anaerobic energy metabolism at ambient O_2_ levels (21% v/v), *Chlamydomonas reinhardtii* expresses them with diurnal regulation. High O_2_ environments arose on Earth only some ∼450 million years ago. Gene presence absence and gene expression data indicate that during the transition to high O_2_ environments and terrestrialization, diverse algal lineages retained enzymes of Fd-dependent one-electron based redox balance, while the land plant and land animal lineages underwent irreversible specialization to redox balance involving the O_2_-insensitive two-electron carrier NADH.

**Highlights:**

- Algae express enzymes of anaerobic metabolism in 21% [v/v] O_2_ atmosphere, independent of anaerobiosis
- Retention of a plastid-encoded NADH dehydrogenase-like (NDH) was likely a prerequisite for the transition to life on land
- Terrestrialization and adaption to high O_2_ is accompanied by a shift to redox balance at higher midpoint potentials
- Eukaryotes adapted to high O_2_ life on land via specialization to two-electron based redox balance
