## Supplementary Table 1 for "Adaptation to life on land at 21% O_2_ via transition from ferredoxin- to NADH-dependent redox balance"

### Sheet: EPCs
Name	Query	ClusterID	Long Name	Cluster Type	COG ID	COG Catogory	COG Functional Catogory	Monophyly of eukaryotes in the EPC ML tree	Description	Entries
A_Ac_DLDH	MAC02140	E527_B1642	D-lactate dehydrogenase	EPC (block E)	C	METABOLISM	Energy production and conversion	monophyletic	D-2-hydroxyglutarate dehydrogenase	AGS06637, AMC00715, AOL04755, APP01661, APU00383, ASM11482, ENG09071, HGT06090, LOT05187, MAC02140, MDD01334, MPP02834, OCE07283, OCN01281, OCO07665, ODM00787, OHS10970, OMB04000, ONV09065, ORD15208, OSC00729, OTA05453, OAQ02371, RBN11716, SAA07839, OBD08420, SPS03799, SPT09473, SSP04499, AAT25960, ACR00559, ACS05004, ACV04111, SNG13868, SPS03800, LTT04939, STP10123, ELM03296, ACM03789, 103486538…
A_Ac_PDHE1	MAC02153	E354_B592	Pyruvate dehydrogenase E1β	EPC (block E)	C	METABOLISM	Energy production and conversion	monophyletic	pyruvate dehydrogenase E1 component subunit beta	AGS05482, AMC02352, AOL05286, AOS19295, APP32334, APU05431, ASM07504, ELM03810, ENG01657, ETB00416, HEH20406, HGT03153, LOT19195, LTT21823, MAC02153, MDD08104, MPP11162, OCE12301, OCN01667, OCO07307, ODM10826, OEC00431, OHS12642, OMB01849, ONV23844, ORD14399, OSC00422, OSM02711, OTA06712, OAQ00650, RBN15692, SAA08550, OBD05949, SBH00747, SES02868, SPS03619, SPT09461, SSP00724, STP03596, AOS18180,…
A_Ac_PDHE2	MAC11495	E739_B1141	Pyruvate dehydrogenase E2	EPC (block E)	C	METABOLISM	Energy production and conversion	monophyletic	Dihydrolipoyllysine-residue acetyltransferase component 3 of pyruvate dehydrogenase complex	AGS05283, AOS13137, MAC11495, OCE20528, OHS66417, ORD06351, RBN04882, AMC02399, AOL03894, APP14452, ASM21462, ENG01578, HEH27979, ONV22929, OTA04564, OBD06321, ELM07811, OCN03789, AOS03439, LOT18169, ETB05711, OSM00858, ODM18763, OSC04740, HEH31828, ACC08874, OMB08430, ODM18767, SBH02489, AAT07638, 103486722, 108759682, 110633980, 110638155, 110680209, 114327849, 114569970, 114798189, 116328021, …
A_Cr_PFL	ACR15641	E3729_B1155	Pyruvate formate-lyase	EPC (block B)	C	METABOLISM	Energy production and conversion	monophyletic	Glycine radical	AOL01812, RBN17782, STP09806, STP09833, ACR15641, ACV06999, 108806671, 113461279, 117623121, 118444452, 119946913, 161503900, 162446915, 19703607, 24374439, 251789945, 271500816, 27467132, 288906139, 290955631, 302339994, 310659692, 311114517, 333926533, 342163227, 347530729, 375264950, 383177544, 383753972, 387786758, 387791717, 390933746, 390946467, 59712197, 83594330, 108812755, 114047066, 117…
A_tr_PFO	ETV49981	E2923_B1433	pyruvate:ferredoxin oxidoreductase	EPC (block E)	C	METABOLISM	Energy production and conversion	monophyletic	Oxidoreductase required for the transfer of electrons from pyruvate to flavodoxin (By similarity)	EGL08616, ETV49981, MEH07695, SBH03417, STP08748, ACR11905, ACV04735, ETV32798, 108801828, 110805757, 111222670, 116626038, 116872240, 117618882, 118443355, 118474239, 118578740, 119356407, 119870981, 120405063, 123442365, 125975598, 126437797, 145220211, 145298168, 146311788, 147672240, 147677704, 148266340, 148655365, 150006276, 150016338, 150392337, 153003113, 153952568, 154149287, 154173937, …
B_tr_HydF	ETV40633	E15573_B4466	Fe-hydrogenase maturase F	EPC (block E)	R	POORLY CHARACTERIZED	General function prediction only	monophyletic	GTPase that plays an essential role in the late steps of ribosome biogenesis (By similarity)	APU03344, ETV40633, 110798691, 118579918, 147677317, 148269615, 167036672, 167039341, 206891018, 217077570, 218961273, 219855393, 220930466, 224367274, 238922661, 239616804, 257065788, 258513539, 260893107, 269120182, 269791764, 269798900, 281411667, 289579295, 29347247, 297545446, 297617742, 302339894, 302393066, 302871114, 302875565, 307719473, 307725336, 308069435, 310778258, 310828944, 317152…
B_tr_HydG	ETV51908	E3337_B4287	Fe-hydrogenase maturase G	EPC (block E)	H	METABOLISM	Coenzyme transport and metabolism	monophyletic	Catalyzes the radical-mediated transfer of the hydroxybenzyl group from 4-hydroxyphenylpyruvate (HPP) to 5-amino- 6-ribitylamino-2,4(1H,3H)-pyrimidinedione to form 7,8-didemethyl- 8-hydroxy-5-deazariboflavin (FO) (By similarity)	APU01539, ENG15184, ETV51908, MAC10150, SNG16753, ACR06325, ACV06399, 296134489, 390935459, 157364599, 160880221, 167038098, 167039189, 220930467, 289577818, 296127653, 297544104, 307723770, 312143065, 320116504, 345017067, 374307378, 384260993, 385799340, 304317387, 110799003, 113971585, 114566553, 117919160, 167623342, 187251738, 206891196, 20807997, 220904773, 220932766, 239616801, 24375411, 2…
C_Bh_ACS	SBH04412	E4010_B1671_A568	Acetyl-CoA synthetase	EPC (block B)	K	INFORMATION STORAGE AND PROCESSING	Transcription	failed AUT (category 1)	acetyltransferase	LSM37060, SBH01830, STP08224, ACM02653, SBH04412, ACP31559, 107027672, 108762179, 108810989, 110634576, 110806528, 114047372, 114563099, 116619310, 117618048, 117624806, 120555413, 120598980, 127512967, 13475504, 146292935, 154245686, 154252417, 156932875, 157375215, 167646420, 170025560, 170740807, 170750308, 172064405, 188578925, 192360572, 217970133, 218547889, 218886868, 220936220, 222111025,…
C_Cr_ACK1	ACR06730	E1877_B157	Acetate kinase	EPC (block C)	R	POORLY CHARACTERIZED	General function prediction only	monophyletic	Acetokinase	APP30810, APU03783, ASM16372, HEH23441, HGT05443, RBN11461, SPS14330, SSP01878, ACR06730, ACS04513, ACR08354, ACV00083, 104773774, 109947804, 114321524, 116251651, 117927730, 121596773, 13475491, 148262036, 148558062, 154247180, 154253886, 158313049, 158424045, 160896203, 163850006, 172063312, 187477373, 219854630, 222081271, 222110496, 225873825, 226227627, 226946147, 241665982, 256015170, 25682…
C_tr_ASCT_1C	ETV00995	E2566_B1966	Acetate:succinyl-CoA transferase 1C	EPC (block E)	C	METABOLISM	Energy production and conversion	monophyletic	Acetyl-CoA hydrolase	ENG01595, ETV00995, MDD05522, MPP08691, ORD04878, OSC00188, SBH02090, ORD04287, SBH00491, 104779420, 107026588, 108762991, 109900090, 110806820, 111020547, 113867375, 116625995, 116747836, 118578728, 119387014, 119899596, 120608809, 121592482, 121598120, 121602991, 123442173, 134102309, 134293379, 138896421, 146278219, 146339716, 148254492, 148260437, 148263405, 148560747, 150003732, 150009021, 1…
D_Ac_MCE	MAC07327	E1337_B1540_A837	Methylmalonyl-CoA epimerase	EPC (block E)	G	METABOLISM	Carbohydrate transport and metabolism	passed AUT	Methylmalonyl CoA epimerase	APU03712, ELM03889, MAC07327, MDD00358, MPP01428, OCE01760, OCO07043, OHS07801, OMB02376, ONV09671, OSM04788, OTA00351, OAQ00927, SAA00979, ACP16285, ACV04580, AGS02348, OAQ00924, 103486707, 108800829, 110633392, 110678509, 111018460, 111223674, 114569922, 114797534, 116747903, 117923699, 118470973, 118579711, 118619147, 119356984, 119384910, 119716030, 119869969, 120405260, 120437658, 126436427,…
D_Ac_MCM	MAC06547	E909_B1357_A818	Methylmalonyl-CoA mutase	EPC (block E)	I	METABOLISM	Lipid transport and metabolism	monophyletic	methylmalonyl-coA mutase	APU06426, ELM04188, ENG01337, HGT01559, LOT01587, MAC06547, MPP06663, OCE08955, OCO01147, OHS21781, OMB07774, ONV24136, OAQ01185, RBN16367, SAA03535, SBH02872, SES10098, SNG11140, SPS10046, SPT06128, SSP15000, STP09083, SSP10428, ACP14070, ACV00176, AGS01215, 103486708, 108762175, 108800088, 108804122, 110633213, 110679317, 111024184, 111224339, 113867929, 114569670, 114799394, 116332560, 1166259…
D_Cr_PCC524	ACR12873	E556_B1186	Acetyl-CoA carboxylase	EPC (block E)	I	METABOLISM	Lipid transport and metabolism	failed AUT (category 11)	carboxylase	AAT23308, ACM04561, ACR12873, ACS07303, AGS01339, APP10006, APU05339, ASM13875, ELM01257, ENG01496, ETB07651, HEH30907, LOT21205, LSM37592, LTT01523, MAC10478, MDD06356, MPP04493, OCE10530, OCN03018, OCO03412, ODM11818, OHS18172, OMB07512, ONV17864, ORD16059, OTA06634, OAQ04939, RBN17749, OBD01029, SBH00641, SES07680, SNG17162, SPS23354, SPT08089, SSP03366, STP11607, LTG03764, 103487017, 10478243…
E_Ac_GCSP	MAC08920	E435_B823_A728	Glycine cleavage system P-protein	EPC (block E)	E	METABOLISM	Amino acid transport and metabolism	passed AUT	The glycine cleavage system catalyzes the degradation of glycine. The P protein binds the alpha-amino group of glycine through its pyridoxal phosphate cofactor	AMC09429, AOL03184, AOS02013, APP03802, APU00636, ASM22151, ELM03890, ENG02582, ETB02465, HGT17588, LOT16565, LTT23920, MAC08920, MDD01108, MPP02923, OCE05577, OCN02943, OCO07662, ODM06454, OHS28544, OMB08954, ONV01139, ORD12395, OSC04349, OSM05392, OTA05114, OAQ04062, RBN17750, SAA05061, OBD07335, SBH02513, SES12415, SPS11716, SPT06557, SSP04821, STP09917, AAT25409, ACC04618, APP29132, ACM03741,…
E_Ac_GCST	MAC11686	E434_B449_A710	Glycine cleavage system T-protein	EPC (block E)	E	METABOLISM	Amino acid transport and metabolism	monophyletic	The glycine cleavage system catalyzes the degradation of glycine (By similarity)	AMC09385, AOL03398, AOS10818, APP16035, ASM21832, ELM07932, HGT14884, LSM09670, MAC11686, MDD10362, MPP03102, OCE17638, OCN03272, OCO00904, ODM19722, OHS12232, ONV11891, OSC00911, OTA06241, OAQ02654, SAA02507, OBD02844, SBH04566, SNG11225, SPS13551, SPT00063, SSP08282, STP09433, APU04953, HEH26055, LOT19021, SES04754, APP03269, RBN04596, ELM07931, ETB07945, ENG01699, ACC04569, ACM00871, ACR13505,…
E_tr_GCSL	ETV57994	E262_B2_A972	Glycine cleavage system L-protein	EPC (block D)	C	METABOLISM	Energy production and conversion	failed AUT (category 1)	dihydrolipoyl dehydrogenase	AGS05556, AMC04557, AOL07537, AOS01045, APP16766, APU01682, ASM15956, ELM06095, ENG01585, ETB08644, HEH06256, HGT13405, LOT16106, LSM24581, LTG08164, LTT01163, MAC12163, MDD12156, OCE15567, OCN04125, OCO07261, ODM26338, OHS25275, OMB09044, ONV15379, ORD10464, OSC01746, OSM10795, OTA02686, OAQ00383, RBN20957, SAA03697, OBD04409, SBH01480, SES00230, SNG14539, SPS04710, SPT08054, SSP09299, STP09522,…
F_Ac_FUM2	MAC04087	E360_B384_A767	Fumarase 2	EPC (block E)	C	METABOLISM	Energy production and conversion	failed AUT (category 11)	fumarate hydratase class II	AGS06978, AMC09008, AOL03290, APP10360, APU00454, ASM14196, ENG15738, HEH25741, HGT22595, LOT08014, LTT24492, MAC04087, MDD03690, MPP05184, OCE10047, OCN03006, ODM01598, OHS06427, OMB01327, ONV23935, ORD03072, OSC05443, OSM10573, OTA09667, OAQ02075, RBN04391, SAA02078, OBD07382, SES09298, SNG13792, SPS21331, SPT10111, SSP07999, STP07368, MDD03691, OCO09183, APP02291, AAT33328, ACC06289, ACM00414,…
F_Cr_FUM1	ACR05060	E811_B1004_A566	Fumarase 1	EPC (block E)	C	METABOLISM	Energy production and conversion	passed AUT	Fumarase C-terminus	AMC05066, AOL02778, APU04062, ELM04935, ENG01343, ETB00685, HEH25833, HGT02579, LPF04533, LSM32402, LTA01866, LTG01496, MAC03254, OCO06589, OMB08371, OSM07098, OTA04244, RBN17855, SAA03200, SBH04506, SES11049, SNG11466, SPT06030, STP06480, SBH04481, ACP13726, ACP22880, ACR05060, 103485869, 104780356, 108757029, 109897949, 110632418, 110834401, 111022862, 113868494, 113970461, 114047695, 114321559…
F_tr_SCS309	ETV21994	E162_B350_A355	Succinyl-CoA ligase (α-subunit)	EPC (block D)	C	METABOLISM	Energy production and conversion	monophyletic	Succinyl-CoA ligase ADP-forming subunit alpha	AGS06020, AMC03507, AOL00514, APP14623, APU01981, ELM03854, ENG00623, ETB00460, ETV56046, HEH09918, HGT04538, LOT22611, LPF00951, LSM29743, LTA00602, LTG07879, LTT02661, MAC11861, MDD11852, OCE24678, OCN05397, OCO04160, ODM08540, OHS08006, OMB02627, ONV26475, ORD10016, OSC05183, OSM09913, OTA09175, OAQ01596, RBN20991, SAA08535, OBD00819, SBH04658, SES09249, SNG13815, SPS10389, SPT10140, SSP11750,…
F_tr_SCS409	ETV15221	E49_B386_A352	ATP citrate lyase (ACL)	EPC (block D)	C	METABOLISM	Energy production and conversion	monophyletic	Succinyl-CoA synthetase subunit beta	AMC03623, AOL02865, AOS05060, APP02213, APU01351, ASM07535, ELM07842, ENG13880, ETB05696, ETV40366, HEH15411, HGT17676, LOT09795, LPF02175, LTA03231, LTG04402, LTT11068, MAC14948, MDD07888, MPP07306, OCE13412, OCN00706, OCO01350, ODM06058, OHS41619, OMB03002, ONV18547, ORD14325, OSC02308, OTA01286, OAQ01324, RBN04194, SAA08147, SBH03708, SES04330, SNG14431, SPS19806, SPT06157, SSP09067, STP08751,…
G_Ac_CII_AB	ACR05951	E334_B676_A974	Succinate dehydrogenase	EPC (block E)	C	METABOLISM	Energy production and conversion	passed AUT	succinate dehydrogenase	AAT20908, ACP30605, APP32930, APU07617, ASM03731, LOT04110, LPF01476, LTA02826, LTT00348, MPP02966, OCE06623, OCO07735, ORD03814, OSC03543, OSM00210, SAA07915, SES13902, SPS05544, SPT06417, SSP13455, AMC01905, AOL06937, AOS16901, HEH15898, HGT23628, LTG00436, MAC13215, MDD07395, OCN05541, ODM11833, OHS00692, OMB07194, ONV15596, OTA03932, RBN13023, SBH03684, SNG18020, STP08984, SBH00230, AAT28549,…
G_Ac_ETFa	MAC01787	E484_B385_A1979	electron transfer flavoprotein α	EPC (block E)	C	METABOLISM	Energy production and conversion	monophyletic	Electron transfer flavoprotein	AOS08984, APP25277, APU05184, ASM20058, ETB07755, HEH10150, HGT12063, LTT18348, MAC01787, MDD07020, MPP09316, OCE01798, OCN04117, OCO00359, ODM13324, OHS45737, OMB02993, ONV15558, ORD11008, OSC05700, OTA00337, OAQ04080, RBN08010, SAA05634, OBD00606, SPS16731, SSP05506, STP10029, AAT00035, ACC04737, ACR03960, ACS07860, ACV01163, AGS04591, ELM04539, SNG17228, LOT21241, SPT09721, ENG04427, OHS45736,…
G_Ac_ETFb	MAC08883	E445_B435_A2253	electron transfer flavoprotein β	EPC (block E)	C	METABOLISM	Energy production and conversion	passed AUT	Electron transfer flavoprotein	AGS06558, AOS09307, APP03662, APU05855, ASM16136, ELM03644, ENG12019, ETB07024, HGT21117, LOT13751, LTG04283, LTT04643, MAC08883, MDD00633, MPP07388, OCE00377, OCN01341, OCO03324, ODM10995, OHS57159, OMB08334, ONV16100, ORD04045, OSC02274, OTA01155, OAQ08706, RBN01459, SAA08151, OBD01275, SBH04091, SES06349, SPT02958, SSP10915, STP10035, AAT28694, ACC09657, ACM04136, ACR18976, ACS05521, ACV00452,…
G_Ac_ETFDH	MAC09741	E439_B1550	ETF ubiquinone oxidoreductase	EPC (block E)	C	METABOLISM	Energy production and conversion	failed AUT (category 1)	electron transfer flavoprotein-ubiquinone oxidoreductase	AOS20549, APP01703, ASM11156, APU04131, ELM00696, ENG01607, ETB03104, HEH19311, HGT08734, MAC09741, MDD02049, OCE09761, OCN00425, OCO07483, ODM12819, OHS17126, OMB03544, ONV23001, ORD05019, OSC05386, OTA02652, OAQ05789, RBN20104, SAA03892, OBD08280, SES04473, SNG13697, SPS06223, SPT08477, SSP04677, STP01468, ORD00553, SAA07176, ACC03806, ACM04578, ACP27966, ACR12323, ACS06465, ACV01738, AGS00523,…
sp|P26289.2|NU4LC_ARATH	AAT35262	E9141_B12942	Plastid encoded NDH complex (subunit 4L)	EPC (block A)	C	METABOLISM	Energy production and conversion	monophyletic	NDH shuttles electrons from NAD(P)H plastoquinone, via FMN and iron-sulfur (Fe-S) centers, to quinones in the photosynthetic chain and possibly in a chloroplast respiratory chain. The immediate electron acceptor for the enzyme in this species is believed to be plastoquinone. Couples the redox reaction to proton translocation, and thus conserves the redox energy in a proton gradient (By similarity)	AOS28480, ASM20955, AAT35262, 113953933, 148240624, 150017830, 170077545, 284929386, 33864282, 86606290, 86608753, 148243379, 159901498, 166368383, 33239633, 33866801, 78183865, 78213917, 317050801, 218245874, 257058922, 81300155, 113475268, 158335317, 16332083, 172037136, 17227722, 186685674, 217962782, 218439482, 220907088, 22298212, 298489902, 307152386, 37520221, 383323826, 383326995, 3834928…
sp|P56751.1|NU3C_ARATH	AAT35218	E9137_A1500	Plastid encoded NDH complex (subunit 3)	EPC (block A)	C	METABOLISM	Energy production and conversion	monophyletic	NDH shuttles electrons from NAD(P)H plastoquinone, via FMN and iron-sulfur (Fe-S) centers, to quinones in the photosynthetic chain and possibly in a chloroplast respiratory chain. The immediate electron acceptor for the enzyme in this species is believed to be plastoquinone. Couples the redox reaction to proton translocation, and thus conserves the redox energy in a proton gradient (By similarity)	AOS28422, ASM04879, AAT35218, 2508574105, 2508577488, 2508583205, 2508566325, 2508591093, 2508572246, 15789833, 20090354, 21228593, 55378229, 73670850, 76801789, 91773273, 110667596, 116754356, 169235554, 222479139, 257051792, 257387964, 284164403, 289582901, 292655138, 294496249, 298674245, 300711700, 313126886, 330508770, 336255213, 336477517, 344212291, 385803036, 386002098, 389846442
sp|P56755.1|NDHI_ARATH	AAT35258	E9142_B12572	Plastid encoded NDH complex (subunit I)	EPC (block A)	C	METABOLISM	Energy production and conversion	monophyletic	NDH shuttles electrons from NAD(P)H plastoquinone, via FMN and iron-sulfur (Fe-S) centers, to quinones in the photosynthetic chain and possibly in a chloroplast respiratory chain. The immediate electron acceptor for the enzyme in this species is believed to be plastoquinone. Couples the redox reaction to proton translocation, and thus conserves the redox energy in a proton gradient (By similarity)	AOS28482, ASM20925, AAT35258, 148243377, 16332085, 17227720, 218439484, 220907086, 33239635, 383323828, 383326997, 383492881, 384438149, 56750218, 75908927, 78213919, 86608350, 166368385, 170077547, 218245872, 257058920, 284929388, 307152384, 33866803, 37520223, 78183863, 113475270, 113955570, 148240626, 158335315, 172037138, 22298210, 298489805, 300087937, 86605454, 298489904, 126462511, 8130015…
sp|Q37165.2|NU1C_ARATH	AAT35222	E9143_A407	Plastid encoded NDH complex (subunit 1)	EPC (block A)	C	METABOLISM	Energy production and conversion	monophyletic	NDH shuttles electrons from NAD(P)H plastoquinone, via FMN and iron-sulfur (Fe-S) centers, to quinones in the photosynthetic chain and possibly in a chloroplast respiratory chain. The immediate electron acceptor for the enzyme in this species is believed to be plastoquinone. Couples the redox reaction to proton translocation, and thus conserves the redox energy in a proton gradient (By similarity)	AOS28483, ASM21702, AAT35222, 2508574102, 2508577491, 2508583202, 2508566322, 2508591090, 2508572243, 118431452, 11499419, 16082009, 15789836, 13541943, 15897265, 15922547, 18312730, 20090358, 21228589, 48478476, 55378232, 70608048, 73670846, 76801792, 91773269, 110667599, 116754359, 119719989, 119871842, 119873121, 124027083, 126465562, 126459131, 126460651, 145590887, 145592469, 146304646, 1479…
Z_A_NUO10	ACR17670	E498_B426_A416	Mitochondrial NDH complex (subunit J)	EPC (block E)	C	METABOLISM	Energy production and conversion	monophyletic	NDH-1 shuttles electrons from NADH, via FMN and iron- sulfur (Fe-S) centers, to quinones in the respiratory chain. The immediate electron acceptor for the enzyme in this species is believed to be ubiquinone. Couples the redox reaction to proton translocation (for every two electrons transferred, four hydrogen ions are translocated across the cytoplasmic membrane), and thus conserves the redox ene…	AOS12763, APP17405, APU07171, ASM16771, ELM04232, ENG01234, ETB07137, MAC07992, MDD03909, MPP08186, OCE02216, OCN04465, OCO02131, ODM03582, OHS53864, OMB09041, ONV18283, ORD13175, OSM01967, OTA00658, OAQ07437, RBN09302, SAA03692, OBD06126, SBH01079, SES02825, SNG11507, SPS19643, SPT10396, SSP07755, STP07375, AAT28550, ACC09758, ACM01251, ACP07400, ACR17670, ACS07953, ACV06336, AGS04808, APP26426,…
Z_A_NUO5	ACR16837	E378_B514_A5507	Mitochondrial NDH complex (subunit E)	EPC (block E)	C	METABOLISM	Energy production and conversion	monophyletic	Nadh dehydrogenase	AGS05491, APU05690, HGT05275, MAC14784, MDD07285, ORD03901, OSM03334, SPS24739, SSP00972, STP08431, AMC02411, AOL06267, AOS12635, APP08124, ASM12148, ENG09269, AAT24101, ACC07631, ACM03672, ACP31594, ACR16837, ACS09418, ACV06414, OCE20232, OCO08819, ODM04036, OHS52890, SES06624, SNG11475, SPT03314, ONV06550, ORD09700, OTA01744, ELM02161, OBD02648, APP15214, SBH02357, ETB02908, SAA02059, RBN03346,…
Z_A_NUO6	ACR16326	E346_B342_A3703	Mitochondrial NDH complex (subunit F)	EPC (block E)	C	METABOLISM	Energy production and conversion	passed AUT	NADH dehydrogenase (ubiquinone) flavoprotein 1	AMC06825, AOL06782, AOS16513, APP27692, APU08155, ASM11975, ELM00474, ENG04854, ETB01367, ETV59284, HGT17835, LOT01826, LTT19462, MAC02185, MDD11933, MPP10438, OCE07143, OCN03948, OCO08449, ODM18419, OHS36198, OMB06738, ONV15575, ORD00532, OSM11652, OTA04590, OAQ03637, RBN15997, SAA05580, OBD04093, SBH03837, SES04262, SPS07048, SPT04871, SSP13996, STP08626, OHS36199, SBH04420, APP03112, APU03971,…
Z_A_NUO7	ACR07235	E998_B428_A254	Mitochondrial NDH complex (subunit G)	EPC (block E)	C	METABOLISM	Energy production and conversion	failed AUT (category 10)	NADH dehydrogenase (Ubiquinone) Fe-S protein 2	AOS28515, APU05563, ASM22175, MDD12030, OCE09770, OCN05770, OCO01097, ODM00137, OHS04762, OMB08443, ONV08907, ORD07616, OSM00083, OTA05743, OAQ03680, OBD04071, SBH03383, AAT35363, ACC09599, ACM01585, ACR07235, AGS04221, ORD06553, OCE24836, 103486794, 104782523, 107023185, 108758426, 108798547, 108804467, 109946842, 110633379, 110636933, 110680467, 111022875, 111220502, 113478174, 113954025, 11432…
Z_A_NUO8	ACR19489	E475_B554_A1564	Mitochondrial NDH complex (subunit H)	EPC (block E)	C	METABOLISM	Energy production and conversion	monophyletic	NADH dehydrogenase ubiquinone iron-sulfur protein 8	AMC02075, AOL02951, AOS08626, APP15057, APU02825, ASM21101, HEH20497, LOT06873, MDD06607, MPP00676, OCE09986, OCN01682, OCO07367, ODM07740, OHS36213, OMB01669, ONV08939, ORD10989, OSM05071, OAQ07093, RBN08872, SAA02233, OBD01324, SBH00034, SES09018, SNG15948, SPS16890, SPT09282, SSP07312, STP00439, APP05630, ORD05087, OHS36212, ACC03456, ACM04069, ACP30421, ACR19489, ACS06566, ACV03840, AGS02651,…
Z_A_NUO9	ACR01088	E1139_B1108_A994	Mitochondrial NDH complex (subunit I)	EPC (block E)	C	METABOLISM	Energy production and conversion	passed AUT	NADH dehydrogenase (ubiquinone) Fe-S protein 3, 30kDa (NADH-coenzyme Q reductase)	AOS28548, HEH30385, ODM22854, OHS35202, OMB02204, ONV01956, OAQ05004, SBH03391, APU00593, OCN05039, OSM04652, OTA06875, OBD00202, AAT35385, ORD06495, ACC06752, ACM03340, AGS00911, OCE01461, OCO06974, ACR01088, 103486795, 107023186, 110633378, 110680470, 114321117, 114327964, 114569907, 114799741, 115352336, 115524528, 116251468, 117926907, 119384980, 119897689, 120609952, 121593379, 121602302, 12…
Z_A_NUOS1	ACR19398	E851_B1223	Mitochondrial NDH complex (subunit S1)	EPC (block E)	C	METABOLISM	Energy production and conversion	monophyletic	NADH dehydrogenase ubiquinone iron-sulfur protein 1, mitochondrial-like	AMC05779, AOL04036, AOS08311, APP06422, ASM14364, LOT19952, LTT19519, OCE16784, OCN02400, OCO08431, ODM01921, OHS10043, OMB08363, ONV22884, ORD13376, OSM08344, OAQ02960, RBN14686, OBD06317, OHS10041, APP06421, APP22809, AAT32138, ACS09266, AAT33227, ACR19398, ORD12331, 103486789, 108763204, 108798544, 110633382, 110680458, 111022878, 111220505, 113867076, 114321113, 114327960, 114330931, 11456991…
Z_B_SDH1	ACR03271	E175_B614_A218	Mitochondrial SDH complex (subunit 1)	EPC (block D)	C	METABOLISM	Energy production and conversion	monophyletic	Succinate DeHydrogenase	AGS05626, LTA01996, OTA08798, AGS05627, AMC07376, AOL07203, AOS15107, APP11032, APU01586, ASM07499, ELM03560, ENG01716, ETB03636, HEH16266, HGT01174, LOT22824, LPF00811, LSM15742, LTG01460, LTT01000, MDD05233, OCE23335, OCN06362, OCO01276, ODM15385, OHS17478, OMB07272, ONV09197, ORD07286, OSC03276, OSM09340, OAQ03647, RBN04019, SAA08082, OBD06964, SBH02387, SES06630, SNG13443, SPS19206, SPT05156,…
Z_C_CYC1	ACR09931	E281_B4019	Cytochrome C1	EPC (block D)	C	METABOLISM	Energy production and conversion	monophyletic	cytochrome c1-1, heme protein	AGS05294, AMC00047, AOL02957, AOS03159, APP12335, APU05084, ASM04364, HEH25946, HGT13297, LSM06838, MDD10329, OCN04778, OCO07019, ODM23384, OHS28296, OMB03546, ORD00331, OSC05112, OSM10501, OTA06916, OAQ08984, RBN12819, SAA05591, SES00652, SNG14594, SPS25854, SPT08152, SSP10250, STP10120, AAT19560, ACP07060, ACR09931, AOS11889, APP00868, ENG03736, OCE01878, ONV23229, OAQ05006, OBD01576, HEH09642,…
Z_C_QCR1	ACR18040	E399_B1123	Mitochondrial Complex III (subunit 1)	EPC (block E)	O	CELLULAR PROCESSES AND SIGNALING	Posttranslational modification, protein turnover, chaperones	monophyletic	peptidase'	AAT18601, ACC03972, ACM02227, ACR18040, ACS04608, ACV04013, AGS01069, AMC07450, AOL07327, AOS06790, APP14820, APU01524, ASM22045, HEH22410, HGT00969, LSM37499, LTA02773, LTG07340, MDD05479, MPP07127, OCN05275, OCO02401, ODM07499, OHS25186, ONV14833, ORD04334, OTA06741, OAQ03616, RBN16502, SES08014, SPS16141, SPT04397, SSP06967, STP10026, LPF04595, OCE13838, OMB02772, OSM10301, SAA07300, OBD06168,…
Z_C_RIP1	ACR15290	E371_B1278	Mitochondrial Complex III (rieske subunit)	EPC (block E)	C	METABOLISM	Energy production and conversion	monophyletic	Component of the ubiquinol-cytochrome c reductase complex (complex III or cytochrome b-c1 complex), which is a respiratory chain that generates an electrochemical potential coupled to ATP synthesis (By similarity)	AMC07045, AOL05815, AOS04619, APP02494, APU07563, ASM14051, HEH09917, HGT05960, OCN04417, ODM17269, ONV19386, ORD01416, OTA01546, OAQ08983, RBN06107, SAA06493, OBD07718, SES09765, SNG13266, SPT01115, SSP07424, STP08978, ENG00919, MAC13807, MDD01427, MPP00095, OMB00810, OSC01470, APP09601, OCO03883, OHS55451, AOS09688, APP02099, ORD11115, AAT31009, ACC04736, ACM02553, ACR15290, ACS07390, ACV02176,…
Z_Cz_CYC2	ACR17796	E131_B4121	Cytochrome C import factor	EPC (block D)	C	METABOLISM	Energy production and conversion	passed AUT	Electron carrier protein. The oxidized form of the cytochrome c heme group can accept an electron from the heme group of the cytochrome c1 subunit of cytochrome reductase. Cytochrome c then transfers this electron to the cytochrome oxidase complex, the final protein carrier in the mitochondrial electron-transport chain	AAT21883, ACM01586, ACP00656, ACR17796, ACS01108, AOS12259, ASM05265, HEH14964, LTA01412, MAC13710, MDD05989, MPP02812, OHS23690, OSM03440, OTA07554, OAQ06585, OBD06950, SPT05442, AMC09818, AOL02591, APP02893, ELM02093, ENG13374, ETB03488, HGT04076, LOT08048, LPF01917, LSM16362, LTG04722, LTT03881, OCE12653, OCN00674, OCO03154, ODM20793, OMB05192, ONV14590, ORD09826, OSC03095, RBN15890, SAA01874,…
Z_D_COX11	ACR15345	E719_B2035	Mitochondrial Complex IV (Cox11)	EPC (block E)	O	CELLULAR PROCESSES AND SIGNALING	Posttranslational modification, protein turnover, chaperones	passed AUT	Cytochrome C oxidase assembly protein	AMC01679, AOL01356, APP20773, ASM00072, ONV09837, OTA07245, OAQ05949, RBN09060, SAA02056, SPS02935, SSP00934, AOS08325, OMB02521, STP09579, HEH25620, HGT08710, MAC02679, ORD10022, SPT05394, APU01702, AAT04554, ACR15345, LPF02607, OCE15261, ODM18253, OHS51579, OBD00529, SNG19040, ACS06164, ACV04389, AGS04734, 103486888, 104779371, 107023777, 109900542, 110633102, 110679413, 110834759, 113866375, 1…
Z_E_ATP2	ACR08401	E211_B160	Mitochondria Complex V (β subunit)	EPC (block D)	C	METABOLISM	Energy production and conversion	monophyletic	Produces ATP from ADP in the presence of a proton gradient across the membrane. The catalytic sites are hosted primarily by the beta subunits (By similarity)	AMC03725, AOL01763, AOS01886, APP21535, APU03648, ASM03734, ELM03753, ENG00898, ETB00375, HEH09991, HGT02429, LCP00518, LOT17622, LPF01695, LSM05595, LTA02986, LTG07758, LTT20534, MAC07317, MDD06285, MPP03047, OCE09364, OCN04772, OCO01849, ODM00223, OHS39545, OMB08310, ONV23192, ORD01284, OSC03166, OSM09709, OAQ01366, RBN20803, SAA06968, OBD05630, SES14231, SNG12873, SPS21324, SPT03831, SSP00209,…
B_Cr_ADH1	ACR08168	NaN	NaN	NaN	NaN	NaN	NaN	NaN	NaN	NaN
B_tr_iron_hyd	ETV19962	NaN	NaN	NaN	NaN	NaN	NaN	NaN	NaN	NaN
B_tr_NuoE	ETV47369	NaN	NaN	NaN	NaN	NaN	NaN	NaN	NaN	NaN
B_tr_NuoF	ETV49257	NaN	NaN	NaN	NaN	NaN	NaN	NaN	NaN	NaN
A_Bh_PNO	SBH04427	NaN	NaN	NaN	NaN	NaN	NaN	NaN	NaN	NaN
