## Supplementary Table 4 for "Adaptation to life on land at 21% O_2_ via transition from ferredoxin- to NADH-dependent redox balance"

### Sheet: Sheet1
Supplementary Table 4: BLAST output for the contigs from trancriptomes that mapped to their respective genomes
Name	Query (qseqid)	Subject (sseqid)	% Idendity (pident)	Length in a.a. (length)	Mismatch penalty (mismatch)	Gap penalty (gapopen)	Query start (qstart)	Query end (qend)	Subject start (sstart)	Subject end (send)	E - value (evalue)	Bitscore
Chlamydomonas reinhardtii
Pyruvate formate-lyase	XP_001689719.1	TRINITY_DN14203_c6_g1::TRINITY_DN14203_c6_g1_i1::g.157573::m.157573	47.651	596	292	8	588	1171	1	588	0	572
Pyruvate-NADP(+)-oxidoreductase	XP_001701208.1	TRINITY_DN14437_c5_g2::TRINITY_DN14437_c5_g2_i1::g.6156::m.6156	100	830	0	0	1	830	23	852	0	1718
[Fe]-Hydrogenase (catalytic subunit)	XP_001694503.1	TRINITY_DN13317_c0_g1::TRINITY_DN13317_c0_g1_i5::g.207267::m.207267	42.043	421	175	6	224	584	77	488	4.97e-104	323
[Fe]-hydrogenase maturase F	XP_001691465.1	TRINITY_DN13205_c1_g2::TRINITY_DN13205_c1_g2_i1::g.121746::m.121746	38.889	468	228	15	14	433	65	522	4e-97	301
[Fe]-hydrogenase maturase G	XP_001691319.1	TRINITY_DN14295_c2_g2::TRINITY_DN14295_c2_g2_i1::g.199706::m.199706	50.562	534	240	7	3	517	39	567	0	538
Alcohol dehydrogenase (ADHE)	XP_001703585.1	TRINITY_DN14556_c0_g1::TRINITY_DN14556_c0_g1_i4::g.197831::m.197831	99.369	634	4	0	1	634	1	634	0	1287
Bigelowiella natans
Pyruvate formate-lyase	jgi|Bigna1|74586|fgenesh1_pg.30_#_2	TRINITY_DN24900_c0_g1::TRINITY_DN24900_c0_g1_i1::g.109868::m.109868	64.543	722	252	3	111	830	35	754	0	993
Alcohol dehydrogenase (ADHE)	jgi|Bigna1|67341|fgenesh1_pg.3_#_284	TRINITY_DN9763_c0_g2::TRINITY_DN9763_c0_g2_i2::g.234271::m.234271	47.196	856	436	6	90	937	32	879	0	817
Cyanophora paradoxa
Pyruvate-NADP(+)-oxidoreductase	ConsensusfromContig8374-snap_masked-ConsensusfromContig8374-abinit-gene-0.1-mRNA-1:cds:2031/530-932:0:-	TRINITY_DN25614_c11_g4::TRINITY_DN25614_c11_g4_i1::g.110726::m.110726	46.59	1745	856	29	19	1703	71	1799	0	1516
Pyruvate formate-lyase	ConsensusfromContig26253-snap_masked-ConsensusfromContig26253-abinit-gene-0.1-mRNA-1:cds:6119/3-188:2:-	TRINITY_DN25427_c0_g2::TRINITY_DN25427_c0_g2_i1::g.427::m.427	60.714	420	161	2	94	511	28	445	0	544
[Fe]-Hydrogenase (catalytic subunit)	ConsensusfromContig11671-snap_masked-ConsensusfromContig11671-abinit-gene-0.0-mRNA-1:cds:4109/20-41:0:-	TRINITY_DN3651_c0_g1::TRINITY_DN3651_c0_g1_i1::g.166867::m.166867	41.805	421	176	6	224	584	26	437	5.9e-104	322
[Fe]-hydrogenase maturase G	ConsensusfromContig8197-maker-ConsensusfromContig8197-snap-gene-0.0-mRNA-1:cds:1648/6061-6239:0:+	TRINITY_DN26540_c0_g2::TRINITY_DN26540_c0_g2_i1::g.267191::m.267191	53.861	531	209	4	23	517	51	581	0	591
Guillardia theta
Pyruvate-NADP(+)-oxidoreductase	jgi|Guith1|162458|estExt_fgenesh2_pg.C_220100	TRINITY_DN23406_c0_g1::TRINITY_DN23406_c0_g1_i6::g.204809::m.204809	42.573	1158	630	17	632	1767	816	1960	0	935
Alcohol dehydrogenase (ADHE)	jgi|Guith1|161481|estExt_fgenesh2_pg.C_100208	TRINITY_DN23046_c0_g1::TRINITY_DN23046_c0_g1_i4::g.290658::m.290658	47.216	862	436	7	80	932	27	878	0	831
Porphyridium purpureum
[Fe]-Hydrogenase (catalytic subunit)	evm.model.contig_2663.1	TRINITY_DN25484_c0_g1::TRINITY_DN25484_c0_g1_i1::g.70261::m.70261	39.538	650	325	12	2	588	103	747	7.09e-161	478
[Fe]-hydrogenase maturase F	evm.model.contig_3384.19	TRINITY_DN25451_c0_g1::TRINITY_DN25451_c0_g1_i2::g.33184::m.33184	43.28	439	219	9	16	433	43	472	1.79e-109	330
[Fe]-hydrogenase maturase G	evm.model.contig_2123.4	TRINITY_DN25631_c0_g1::TRINITY_DN25631_c0_g1_i6::g.67692::m.67692	57.087	515	200	5	23	517	3	516	0	598
Klebsormidium nitens
Pyruvate-NADP(+)-oxidoreductase	kfl00133_0240_v1.1	TRINITY_DN21562_c0_g1::TRINITY_DN21562_c0_g1_i1::g.63888::m.63888	35604	646	395	11	1133	1767	2	637	1.12e-120	396
[Fe]-Hydrogenase (catalytic subunit)	kfl00661_0060_v1.1	TRINITY_DN63625_c0_g1::TRINITY_DN63625_c0_g1_i6::g.224372::m.224372	33803	213	116	5	264	451	211	423	1.18e-26	113
