## Supplementary File 2 for "Adaptation to life on land at 21% O_2_ via transition from ferredoxin- to NADH-dependent redox balance"

Name	Short	EPC	tree
D-lactate dehydrogenase	A_Ac_DLDH	E527_B1642	((85374362:0.4614,(87199311:0.3821,334142405:0.4224):0.1634):0.3663,((((((298294102:1.0135,158421877:0.9828):0.4253,(56697242:1.2140,(((77462381:0.0303,221638241:0.0405):0.1063,146276676:0.1651):0.3164,(((((110679420:0.1225,339502827:0.1700):0.3312,(89055637:0.7153,159044620:0.4505):0.1464):0.0668,(56697899:0.3585,99082167:0.3988):0.0895):0.0608,(385232809:0.0001,310815267:0.0001):0.9112):0.0881,…
Pyruvate dehydrogenase E1β	A_Ac_PDHE1	E354_B592	((((334142022:0.1233,85374107:0.2494):0.0555,347528784:0.2167):0.0359,87199926:0.2180):0.0574,(((347528282:0.0755,((334343217:0.0001,334344203:0.0094):0.0492,294011436:0.0482):0.0587):0.1167,148554146:0.2686):0.0654,((338708485:0.1780,(260753836:0.0001,(384412434:0.0001,56552501:0.0001):0.0030):0.1542):0.3245,((119386598:0.1738,((159044702:0.2707,(294677241:0.2211,(146277140:0.0544,(126461916:0.0…
Pyruvate dehydrogenase E2	A_Ac_PDHE2	E739_B1141	((((334141975:0.3547,(((56551406:0.0001,(260752983:0.0001,384411955:0.0001):0.0021):0.2000,338707699:0.1281):0.3570,(((((((((SBH02489:0.6657,(RBN04882:0.3991,OMB08430:0.4950):0.0652):0.0287,(((((OTA04564:0.4612,ONV22929:0.2754):0.0969,((OSM00858:0.6404,(OCE20528:0.4194,(ODM18763:0.0001,ODM18767:0.0001):0.4106):0.0704):0.0563,OHS66417:0.4328):0.0613):0.1546,(OSC04740:0.6687,(OBD06321:0.5085,(OCN03…
Pyruvate formate-lyase	A_Cr_PFL	E3729_B1155	(((384140740:0.0001,((384415253:0.0001,((332162214:0.0013,(123441844:0.0001,386307851:0.0001):0.0001):0.0096,((((384257329:0.0001,383189448:0.0001):0.0001,322832226:0.0001):0.0465,(157369945:0.0080,(333931486:0.0001,(386328356:0.0001,333926533:0.0001):0.0001):0.0131):0.0143):0.0175,(((197284600:0.0591,386744644:0.0432):0.0255,((253990312:0.0209,37525558:0.0159):0.0343,(290473882:0.0320,300722528:…
pyruvate:ferredoxin oxidoreductase	A_tr_PFO	E2923_B1433	(((((((((320162233:0.1879,((148655365:0.0183,156743974:0.0354):0.1621,(219849508:0.0401,(222525495:0.0001,163847637:0.0001):0.0302):0.3108):0.0442):0.0646,((189220397:0.5439,(384439574:0.0552,320450384:0.0665):0.3318):0.1260,((((111222670:0.0884,86740730:0.1314):0.3303,297625916:0.3895):0.1116,(((((227119969:0.0001,147672240:0.0001):0.0001,(((379743959:0.0001,(229605850:0.0001,360037433:0.0001):0…
Fe-Hydrogenase (catalytic subunit)	B_tr_HydA	E16144_B3232	(110803368:0.0083,(((153954875:0.0001,219855329:0.0001):0.1723,((15893326:0.0001,337735237:0.0001):0.0001,384456746:0.0001):0.1079):0.1076,(((310778437:0.5911,333923220:0.4184):0.0695,(385809115:0.3757,((((((337285868:0.6164,((((((167623339:0.0675,(24375408:0.0099,(117919163:0.0085,113971582:0.0021):0.0052):0.0568):0.0580,308049766:0.0843):0.2604,((206889382:0.3092,(337285871:0.1440,(325294342:0.…
Fe-Hydrogenase γ subunit	B_tr_HydB_NuoE	E378_B514_A5507	((85374160:0.2352,(334142124:0.0558,87200310:0.1918):0.0708):0.1691,((((((((((88658623:0.0825,(73667051:0.1200,(58617181:0.0001,(57239171:0.0001,58579127:0.0001):0.0290):0.2844):0.0485):0.3675,(88607823:0.3750,((56416799:0.0001,269958789:0.0001):0.0176,222475163:0.0001):0.2454):0.2683):0.1889,(((42520577:0.0091,225630491:0.0090):0.0367,190570998:0.0313):0.0260,58584851:0.0843):0.4404):0.1196,(339…
Fe-Hydrogenase β subunit	B_tr_HydC_NuoF	E346_B342_A3703	((87200309:0.0428,((85374157:0.0993,(((119384975:0.0579,(294677060:0.0868,(146278038:0.0151,((126461948:0.0001,221638932:0.0001):0.0001,77463076:0.0031):0.0135):0.0792):0.0785):0.0941,(((339504012:0.0127,110680462:0.0065):0.0621,((89053670:0.1194,159043865:0.0385):0.0607,(99080589:0.0516,56697615:0.0232):0.0346):0.0486):0.0316,(385234312:0.0001,310816709:0.0001):0.1942):0.0179):0.1036,(((33726816…
Fe-hydrogenase maturase F	B_tr_HydF	E9616_B73	((347527682:0.1545,((294012485:0.0136,334343712:0.0128):0.1986,(87198885:0.1420,(334141342:0.1813,85373044:0.2504):0.0676):0.1685):0.0662):0.0666,(148556031:0.1547,(((((326403270:0.0059,148259762:0.0001):0.3814,(114328959:0.2433,(((209545222:0.0014,162149029:0.0087):0.1206,347759861:0.1865):0.0562,(((((384054351:0.0001,384051243:0.0001):0.0001,384042726:0.0001):0.0001,(384063518:0.0001,384057585:…
Fe-hydrogenase maturase G	B_tr_HydG	E3337_B4287	(((((((((((((((126699772:0.0001,384361384:0.0001):0.0001,260687415:0.0001):0.0001,260683755:0.0001):0.2557,(118443171:0.0596,331268842:0.0418):0.1221):0.0282,((384455977:0.0001,342732585:0.0001):0.0285,347542624:0.0497):0.2449):0.0207,(((153936420:0.0001,148381521:0.0001):0.0001,153932087:0.0001):0.0001,(((170759367:0.0300,387819862:0.0018):0.0084,170755657:0.0061):0.0001,237797041:0.0041):0.0020…
Acetyl-CoA synthetase	C_Bh_ACS	E4010_B1671_A568	(((78060987:0.0169,((((((186473110:0.1997,(295700722:0.1061,(91777170:0.0542,(187921554:0.0538,(323529124:0.0386,307726673:0.0575):0.0452):0.0082):0.0443):0.0671):0.0575,(377813552:0.2850,(257094019:0.7775,(((124267252:0.3229,(383756962:0.3338,89898829:0.2867):0.0830):0.1289,(91787102:0.3823,113867997:0.4000):0.0732):0.0759,(292491665:0.3087,(((((83647499:0.2874,((120555413:0.0001,387814827:0.001…
Acetate kinase	C_Cr_ACK1	E1877_B157	((116513780:0.0021,385815399:0.0001):0.0021,(313123382:0.0104,((336053797:0.2386,(((315037969:0.0022,(385817319:0.0001,325956440:0.0001):0.0042):0.0335,((58337055:0.0502,(161507253:0.0086,385814163:0.0001):0.0349):0.0111,(336054430:0.0804,295692608:0.0793):0.0162):0.0223):0.0731,(((116629102:0.0445,(268318993:0.0088,(42518581:0.0064,385825413:0.0042):0.0020):0.0432):0.0776,((336054908:0.0558,(315…
Bi-functional aldehyde/alcohol dehydrogenase	C_Cr_ADH1	E2921_B1265	(384414335:0.0001,(22125915:0.0001,(((((384258486:0.0001,322833349:0.0001):0.0078,383189906:0.0001):0.0454,((157370944:0.0127,((333932538:0.0001,333927584:0.0001):0.0001,386329407:0.0001):0.0099):0.0337,(85059350:0.0841,((300716976:0.0362,(317048398:0.0235,(308187040:0.0136,((386016002:0.0012,378767046:0.0001):0.0001,386079214:0.0012):0.0386):0.0239):0.0185):0.0298,((((((237808921:0.1236,((330829…
Acetate:succinyl-CoA transferase 1C	C_tr_ASCT_1C	E2566_B1966	(((((226943988:0.2095,((226943785:0.1555,226943761:0.2169):0.0639,(339494896:0.0001,146283133:0.0020):0.1527):0.0365):0.0454,((77360926:0.0388,315126258:0.0653):0.1412,(50086364:0.0402,(299768509:0.0040,(((((169794450:0.0001,215482039:0.0001):0.0001,((385239176:0.0001,((384144865:0.0001,(387122337:0.0001,213158977:0.0001):0.0001):0.0001,184159744:0.0001):0.0001):0.0001,384133437:0.0001):0.0001):0…
Methylmalonyl-CoA epimerase	D_Ac_MCE	E1337_B1540_A837	((347528857:0.3218,148555800:0.1399):0.0762,((294011691:0.0531,334344412:0.0110):0.0855,((85373806:0.2670,((302383068:0.1816,((159185805:0.0648,332716369:0.1072):0.3843,((ACP16285:0.4965,(((((((AGS02348:0.5840,OSM04788:0.7326):0.1755,OHS07801:0.4175):0.1114,(((APU03712:0.5621,OCO07043:0.3996):0.1262,((ELM03889:0.6785,OCE01760:0.3215):0.1955,OMB02376:0.3717):0.0882):0.0543,OTA00351:0.4371):0.0274)…
Methylmalonyl-CoA mutase	D_Ac_MCM	E909_B1357_A818	((334344411:0.0061,294011690:0.0283):0.0655,((148555799:0.1547,(((254293853:0.2908,357385247:0.3107):0.1209,(((((159043278:0.0720,(110679317:0.0106,339502729:0.0171):0.0882):0.0266,((56696002:0.0526,99081706:0.0539):0.0235,89055858:0.1225):0.0389):0.0458,(((146278335:0.0285,(221638606:0.0001,(126461636:0.0015,77462744:0.0015):0.0031):0.0207):0.0324,294676469:0.0632):0.0310,119386389:0.0769):0.030…
Acetyl-CoA carboxylase	D_Cr_PCC524	E556_B1186	(((254293965:0.2548,((294012373:0.0120,334344944:0.0197):0.0825,(167645839:0.1271,((357384142:0.1860,(114798965:0.2223,((((110633284:0.1242,((13476416:0.0340,319784529:0.0239):0.0135,337269803:0.0184):0.0839):0.1256,((328542007:0.1321,374333333:0.1357):0.0344,((153007383:0.0281,(((256368484:0.0001,340789649:0.0001):0.0001,(((376272074:0.0001,(82698950:0.0001,62289009:0.0001):0.0001):0.0021,(17988…
Glycine cleavage system P-protein	E_Ac_GCSP	E435_B823_A728	((170723391:0.0242,(339485946:0.0124,(((26987724:0.0001,148546268:0.0010):0.0010,386010648:0.0010):0.0099,167032008:0.0108):0.0041):0.0076):0.0219,(((66044347:0.0061,(28868487:0.0183,71734921:0.0115):0.0048):0.0646,((378952490:0.0065,330811371:0.0031):0.0331,((229592284:0.0146,387895321:0.0147):0.0281,70731983:0.0434):0.0122):0.0220):0.0201,((((((347540023:0.2267,(83646578:0.3040,(((((377822070:0…
Glycine cleavage system T-protein	E_Ac_GCST	E434_B449_A710	((148555606:0.2892,(87199867:0.2157,334142184:0.1883):0.1877):0.0539,(((294012768:0.0404,334345056:0.0427):0.2665,85374842:0.3635):0.0492,((312112826:0.3521,159045222:0.4164):0.0610,((((389878647:0.3459,(((((((HEH26055:0.3658,RBN04596:0.3908):0.1414,((((APU04953:0.2253,ACC04569:0.2360):0.1371,(ACM00871:0.3720,AGS00926:0.3460):0.1341):0.1232,((((OCO00904:0.2869,((OHS12232:0.3416,(OCE17638:0.4250,O…
Glycine cleavage system L-protein	E_tr_GCSL	E262_B2_A972	(347530009:0.1070,((((((((119383363:0.0911,((221639389:0.0022,(126462382:0.0020,77463526:0.0044):0.0043):0.0284,146277884:0.0519):0.0470):0.0126,(310814920:0.0001,385233946:0.0001):0.0969):0.0124,(294677093:0.1112,(159044360:0.1407,(89054211:0.0807,((339502975:0.0060,110680193:0.0183):0.0625,(56697085:0.0408,99080937:0.0701):0.0181):0.0164):0.0276):0.0313):0.0143):0.1633,(((((((209885402:0.0001,3…
Fumarase 2	F_Ac_FUM2	E360_B384_A767	(((347527346:0.1150,(294011544:0.0234,334343964:0.0263):0.0912):0.0342,(87199713:0.1847,148555627:0.1403):0.0233):0.0854,((((340781153:0.3283,(344198789:0.0430,(198284385:0.0001,218667672:0.0001):0.0757):0.1831):0.1607,(383758708:0.2621,89901142:0.2715):0.1832):0.1074,(217968606:0.1213,(226945539:0.0772,((146306720:0.0159,330504071:0.0152):0.0843,(((((386060247:0.0001,(15596051:0.0001,(386064574:…
Fumarase 1	F_Cr_FUM1	E811_B1004_A566	(((188580514:0.3074,((((311105825:0.3113,((((((((261414802:0.0001,385789775:0.0001):0.3677,(((390946450:0.1740,325279254:0.1076):0.1564,(110639657:0.1440,(327402383:0.1211,((365960698:0.0642,((313206859:0.0001,383486169:0.0001):0.1688,383451964:0.0306):0.0144):0.0472,(146298643:0.0955,347535270:0.0642):0.0403):0.0831):0.1329):0.0843):0.0921,(((((((((OCO06589:0.2373,RBN17855:0.2787):0.0541,((OSM07…
Succinyl-CoA ligase (α-subunit)	F_tr_SCS309	E162_B350_A355	((294012419:0.0001,334344996:0.0168):0.0377,((((((197103625:0.1112,((((158425638:0.0172,154244448:0.0606):0.0383,((298292945:0.0923,(((188580839:0.0097,((163851072:0.0001,254560766:0.0041):0.0041,(218529902:0.0001,240138206:0.0001):0.0001):0.0211):0.0264,(220921133:0.0354,170740404:0.0212):0.0044):0.0200,170747354:0.0486):0.0153):0.0272,((((209885675:0.0001,337740735:0.0001):0.0001,386029752:0.00…
ATP citrate lyase (ACL)	F_tr_SCS409	E49_B386_A352	((294011145:0.0170,334343784:0.0410):0.0650,(((87201182:0.0424,(85375531:0.0919,334139645:0.0400):0.0229):0.0539,((((((385234950:0.0001,310814643:0.0001):0.2425,((294676277:0.1099,(119383311:0.0567,(146276136:0.0024,((126463387:0.0001,77464547:0.0001):0.0001,221640458:0.0001):0.0052):0.0274):0.0224):0.0263,(89053312:0.0664,(159045418:0.0477,((339504592:0.0126,110678921:0.0106):0.0518,56695262:0.0…
Succinate dehydrogenase	G_Ac_CII_AB	E334_B676_A974	((((334345000:0.0083,294012423:0.0001):0.0829,(((389879133:0.1619,((((((197103679:0.1367,((295687609:0.0149,(221236577:0.0001,16127756:0.0001):0.0027):0.0500,167648792:0.0905):0.0395):0.0919,((114571383:0.2026,(114799946:0.1750,254292681:0.1470):0.0181):0.0738,((((((327398310:0.3299,302342521:0.3278):0.0777,(291279086:0.0473,((313673223:0.1011,336322972:0.1751):0.0255,291287902:0.1684):0.0317):0.…
electron transfer flavoprotein α	G_Ac_ETFa	E484_B385_A1979	((347529586:0.0873,((((((((209883902:0.0001,386031353:0.0001):0.0001,337742388:0.0001):0.1811,((148252711:0.0155,146343271:0.0153):0.0415,((27376489:0.0199,(384215190:0.0206,383774641:0.0417):0.0186):0.0147,(((92118940:0.0320,75674950:0.0826):0.0814,(90426350:0.0420,115526836:0.0423):0.0156):0.0088,(91975411:0.0328,(316936218:0.0001,(192293589:0.0033,39937807:0.0001):0.0235):0.0239):0.0283):0.024…
electron transfer flavoprotein β	G_Ac_ETFb	E445_B435_A2253	((((((((217979878:0.1268,182678725:0.2290):0.1896,(83313003:0.0001,(83311731:0.0111,83312329:0.0001):0.0055):0.1530):0.0359,347758314:0.3036):0.0256,(((((((289164211:0.1255,(((378776875:0.0001,54293897:0.0001):0.0001,52841157:0.0001):0.0001,(54296943:0.0001,(148360430:0.0001,296106505:0.0001):0.0053):0.0053):0.1781):0.4330,(121998277:0.5408,((((383458431:0.0552,((338532981:0.0128,108760356:0.0343…
ETF ubiquinone oxidoreductase	G_Ac_ETFDH	E439_B1550	(((((((192362450:0.4799,((253999637:0.0025,313201677:0.0089):0.2470,((297538218:0.1325,253995522:0.2173):0.3224,91775078:0.2157):0.0730):0.0718):0.1210,(209966443:0.3132,((154251175:0.2799,((312114357:0.3061,(300024377:0.0775,338740959:0.1140):0.1785):0.1027,((182680171:0.3547,(357383605:0.6477,217976633:0.2437):0.0873):0.1094,(((220925902:0.0398,170743516:0.0493):0.1123,(170750468:0.0991,(188583…
Plastid encoded NDH complex (subunit 4L)	sp|P26289.2|NU4LC_ARATH	E3302_B945_A1430	((((((((241204098:0.0001,116251477:0.0001):0.0001,((86357249:0.0001,190891297:0.0200):0.0204,(209548874:0.0001,(222085587:0.0616,((334315819:0.0001,(150396123:0.0001,(((15965029:0.0001,227821629:0.0001):0.0001,384528988:0.0001):0.0001,(384536731:0.0001,378825588:0.0001):0.0001):0.0001):0.0001):0.0814,222148285:0.0606):0.0205):0.0001):0.0001):0.0199):0.0196,(15888609:0.0001,((315122715:0.7133,2940…
Plastid encoded NDH complex (subunit 3)	sp|P56751.1|NU3C_ARATH	E2541_B525	((((334344830:0.0001,(148555889:0.4079,294011307:0.0001):0.0118):0.1256,347528705:0.0834):0.1090,(334142130:0.1642,87200317:0.1238):0.0551):0.0554,(((((((((54298772:0.0130,((54295618:0.0001,378778672:0.0001):0.0001,52842987:0.0001):0.0001):0.0130,296108432:0.0001):0.0924,289163621:0.1662):0.4685,(161830456:0.0001,(((212212182:0.0001,215919185:0.0001):0.0001,209363823:0.0001):0.0001,212218212:0.00…
Plastid encoded NDH complex (subunit I)	sp|P56755.1|NDHI_ARATH	E475_B554_A1564	((148555900:0.0858,(((294083719:0.1711,((((((((OCO07367:0.2846,(OCE09986:0.5064,(OSM05071:0.4104,((((OHS36213:0.0001,OHS36212:0.0001):0.1106,(ODM07740:0.2432,ONV08939:0.1342):0.1088):0.0849,OAQ07093:0.2352):0.0661,(MDD06607:0.1535,MPP00676:0.1217):0.2834):0.0610):0.1095):0.0756):0.0763,(OBD01324:0.2504,(OCN01682:0.4427,(ORD05087:0.0287,ORD10989:0.0001):0.3188):0.0825):0.1384):0.0580,OMB01669:0.35…
Plastid encoded NDH complex (subunit 1)	sp|Q37165.2|NU1C_ARATH	E2881_B478	(((334142121:0.0677,87200307:0.0785):0.0462,(((330813989:0.1045,71083589:0.2268):0.1814,((154253658:0.1849,((((374331775:0.1723,328543693:0.0596):0.0804,357384370:0.2431):0.0253,((((338739714:0.0654,300023446:0.1165):0.2090,(((((163868366:0.0332,240850590:0.0050):0.0149,49474184:0.0202):0.0094,49475651:0.0236):0.0150,(121602469:0.0348,319898889:0.0684):0.0315):0.1139,(((319782989:0.0029,(13471399…
Mitochondrial NDH complex (subunit J)	Z_A_NUO10	E498_B426_A416	((347528704:0.0465,((334344829:0.0001,294011308:0.0144):0.0342,(148555890:0.1583,(85374165:0.0916,(87200316:0.0892,334142129:0.0730):0.0386):0.0445):0.0675):0.0643):0.0564,(312116344:0.2815,(((71083583:0.1971,330813983:0.0967):0.2679,((117926908:0.4130,(((383316678:0.1677,(((21243431:0.0001,(346725526:0.0001,78048408:0.0001):0.0001):0.0062,(84624723:0.0001,58582858:0.0001):0.0001):0.0001,((((1889…
Mitochondrial NDH complex (subunit E)	Z_A_NUO5	E378_B514_A5507	((85374160:0.2352,(334142124:0.0558,87200310:0.1918):0.0708):0.1691,((((((((((88658623:0.0825,(73667051:0.1200,(58617181:0.0001,(57239171:0.0001,58579127:0.0001):0.0290):0.2844):0.0485):0.3675,(88607823:0.3750,((56416799:0.0001,269958789:0.0001):0.0176,222475163:0.0001):0.2454):0.2683):0.1889,(((42520577:0.0091,225630491:0.0090):0.0367,190570998:0.0313):0.0260,58584851:0.0843):0.4404):0.1196,(339…
Mitochondrial NDH complex (subunit F)	Z_A_NUO6	E346_B342_A3703	((87200309:0.0428,((85374157:0.0993,(((119384975:0.0579,(294677060:0.0868,(146278038:0.0151,((126461948:0.0001,221638932:0.0001):0.0001,77463076:0.0031):0.0135):0.0792):0.0785):0.0941,(((339504012:0.0127,110680462:0.0065):0.0621,((89053670:0.1194,159043865:0.0385):0.0607,(99080589:0.0516,56697615:0.0232):0.0346):0.0486):0.0316,(385234312:0.0001,310816709:0.0001):0.1942):0.0179):0.1036,(((33726816…
Mitochondrial NDH complex (subunit G)	Z_A_NUO7	E998_B428_A254	(85374162:0.1296,(((((((((((((300023451:0.0254,338739720:0.0740):0.1234,((319783429:0.0294,337267105:0.0463):0.1052,92116744:0.1036):0.0829):0.0368,(((((386030331:0.0001,337741315:0.0001):0.0001,209885055:0.0001):0.1239,(((91977354:0.0472,86749693:0.0415):0.0355,(115524530:0.0520,90423905:0.0569):0.0322):0.0053,(316933894:0.0201,(192291669:0.0001,39936014:0.0034):0.0153):0.0807):0.0089):0.0150,(9…
Mitochondrial NDH complex (subunit H)	Z_A_NUO8	E475_B554_A1564	((148555900:0.0858,(((294083719:0.1711,((((((((OCO07367:0.2846,(OCE09986:0.5064,(OSM05071:0.4104,((((OHS36213:0.0001,OHS36212:0.0001):0.1106,(ODM07740:0.2432,ONV08939:0.1342):0.1088):0.0849,OAQ07093:0.2352):0.0661,(MDD06607:0.1535,MPP00676:0.1217):0.2834):0.0610):0.1095):0.0756):0.0763,(OBD01324:0.2504,(OCN01682:0.4427,(ORD05087:0.0287,ORD10989:0.0001):0.3188):0.0825):0.1384):0.0580,OMB01669:0.35…
Mitochondrial NDH complex (subunit I)	Z_A_NUO9	E1139_B1108_A994	(148555891:0.1916,(((85374164:0.2174,(334142128:0.1050,87200315:0.1236):0.0357):0.0943,(347528703:0.1599,(334344828:0.0525,294011309:0.0574):0.1661):0.0981):0.0295,(((148259934:0.0001,326403112:0.0001):0.2714,(114327964:0.2411,(347760096:0.0814,((162148809:0.0001,209545443:0.0001):0.1130,(((384054266:0.0001,384063433:0.0001):0.0001,(((258542720:0.0001,(384042641:0.0001,384060141:0.0001):0.0001):0…
Mitochondrial NDH complex (subunit S1)	Z_A_NUOS1	E851_B1223	(((((334142122:0.1061,87200308:0.1362):0.0491,85374155:0.1607):0.0998,((154253659:0.2206,((((((167646789:0.0591,((221234960:0.0001,16126189:0.0001):0.0428,295689620:0.0246):0.0436):0.0899,(197105261:0.1687,(315499796:0.2703,302383055:0.2188):0.0716):0.0296):0.1814,(114569911:0.3225,(254294096:0.2864,114798223:0.3577):0.0972):0.0737):0.0990,(((((319782988:0.0187,(13471400:0.0131,337268168:0.0099):…
Mitochondrial SDH complex (subunit 1)	Z_B_SDH1	E175_B614_A218	(334142435:0.0768,(87199763:0.0459,((148554231:0.1592,(347527580:0.1104,((((((339320265:0.2452,((189184862:0.0100,148284921:0.0174):0.3546,((91205979:0.0041,157826657:0.0021):0.0354,((379022526:0.0042,157803315:0.0001):0.0585,(((157825309:0.0196,383502156:0.0193):0.0133,((((383752104:0.0001,51473328:0.0001):0.0001,383842940:0.0001):0.0277,(((((383500215:0.0001,383499375:0.0001):0.0001,383489240:0…
Cytochrome C1	Z_C_CYC1	E281_B4019	(148554314:0.1658,(((334139733:0.1740,(((((((294085756:0.6296,209966679:0.4390):0.0466,347758426:0.4351):0.0997,(((117923671:0.9384,(291612604:1.0484,(66768115:0.0001,188991245:0.0049):1.0942):0.4475):0.1825,((((330813691:0.2975,71082806:0.2989):0.4007,154252691:0.4508):0.1110,((294678291:0.4150,((119385038:0.2519,(89052818:0.4355,(((339505480:0.0067,110677949:0.0373):0.1635,(56695190:0.2914,9908…
Mitochondrial Complex III (subunit 1)	Z_C_QCR1	E399_B1123	((119868183:0.0001,126434671:0.0001):0.0001,((((120403342:0.0811,(145224602:0.0023,315444933:0.0027):0.0680):0.0580,375142685:0.1275):0.0191,((333991174:0.1981,(((183981939:0.0761,(221229858:0.0001,15827381:0.0001):0.1280):0.0119,(340627784:0.0001,((339632793:0.0001,(224991154:0.0001,((((((15609919:0.0001,(121638662:0.0001,378772517:0.0001):0.0001):0.0001,(253798134:0.0001,385999563:0.0001):0.000…
Mitochondrial Complex III (rieske subunit)	Z_C_RIP1	E371_B1278	((((347529812:0.2290,(334346274:0.0168,294013039:0.0886):0.1026):0.0935,148554316:0.2272):0.1908,(334139731:0.1189,87198702:0.2371):0.0695):0.1802,(85375554:0.4273,((338707309:0.2044,((283856372:0.0071,384411285:0.0001):0.0001,260752588:0.0071):0.3505):0.5467,((((((315498164:0.2885,302383788:0.6238):0.0869,(((221233442:0.0001,16124727:0.0097):0.1045,(295687974:0.0568,167644669:0.1927):0.1110):0.1…
Cytochrome C import factor	Z_Cz_CYC2	E131_B4121	(LOT08048:0.9159,(304321195:0.7543,((((ELM02093:0.1498,ETB03488:0.0421):0.3323,(((ACM01586:0.2023,(((((LSM16362:0.0001,LSM16363:0.0001):0.2704,((LTG04722:0.2459,LPF01917:0.0817):0.0956,LTA01412:0.1450):0.1206):0.0809,(LTT03881:0.7679,HGT04076:0.3198):0.0902):0.0915,ACC03594:0.2621):0.1079,((OCE19893:0.1955,OCE12653:0.1343):0.5033,(((OBD06950:0.4106,(((ONV14590:0.1243,ONV15532:0.1531):0.0844,(((OH…
Mitochondrial Complex IV (Cox11)	Z_D_COX11	E719_B2035	(((294010659:0.0228,334346069:0.0666):0.4153,347527225:0.5123):0.1213,(((((315499612:0.9825,(197104011:0.5114,((((16127633:0.0001,221236450:0.0001):0.1446,295687732:0.1280):0.1513,167648457:0.4149):0.1843,302381919:0.7157):0.1329):0.1857):0.2778,(((((154248563:0.5645,158424580:0.5420):0.3027,298290601:0.5555):0.1765,((389878667:1.0084,((288958072:0.1257,374291956:0.0908):0.4713,(209966880:0.6735,…
Mitochondria Complex V (β subunit)	Z_E_ATP2	E211_B160	((347530120:0.0498,(((148553547:0.0735,(334343723:0.0026,294012671:0.0025):0.0553):0.0308,(((347757451:0.2085,((114328720:0.0896,((148260678:0.0030,326403872:0.0024):0.0865,((((384056000:0.0001,((384052768:0.0001,384049658:0.0001):0.0001,((384058641:0.0001,258541222:0.0001):0.0001,384041143:0.0001):0.0001):0.0001):0.0001,384118011:0.0001):0.0001,384061935:0.0001):0.0915,(((162146520:0.0001,209543…
